# The evolution of pectate lyase-like genes across land plants, and their roles in haustorium formation in parasitic plant, *Triphysaria versicolor* (Orobanchaceae)

**DOI:** 10.1101/2024.12.04.626843

**Authors:** Huiting Zhang, Eric K. Wafula, Elizabeth A. Kelly, Itsuhiro Ko, Alan Yocca, Pradeepa C.G. Bandaranayake, Zhenzhen Yang, Daniel B. Steele, John Yoder, Loren A. Honaas, Claude W. dePamphilis

## Abstract

Parasitic plants in Orobanchaceae are noxious agricultural pests that severely impact crops worldwide. These plants acquire water and nutrients from their hosts through a specialized organ called the haustorium. A key step in haustorium development involves cell wall modification. In this study, we identified and analyzed the evolutionary relationships of *pectate lyase-like* (*PLL*) genes across parasitic plants and other non-parasitic land plant lineages. To support detailed examination of gene models and paralogous gene family members, we used published parasitic plant genomes, as well as a recently generated draft genome assembly and annotation of *Triphysaria versicolor*. One particular *PLL* gene, denoted as *PLL1* in parasitic Orobanchaceae, emerged as an important candidate gene for parasitism. Our previous comparative transcriptomic analyses showed that *PLL1* underwent neofunctionalization via an expression shift from floral tissues in non-parasitic relatives to haustoria in parasitic species. It belongs to the largest sub-clade of the PLL gene family, is highly upregulated in haustoria, and shows signatures of relaxed purifying selection and 15 individual sites with signatures of adaptive evolution. To explore its function in haustorium development, we manipulated *PLL1* expression in *T. versicolor*, a model parasitic species from Orobanchaceae, using direct transformation with the parasite and host-induced-gene-silencing (HIGS). For HIGS, we generated transgenic *Medicago* hosts expressing hairpin RNAs targeting the *PLL1* gene in *T. versicolor*. An average 60% reduction of *PLL1* transcript level was observed in both direct transformation and HIGS treatments, leading to an increased frequency of poorly adhered parasites with fewer xylem connections and a smaller proportion of mature haustoria. These findings demonstrate that *PLL1* plays a crucial role in haustorium development and suggest it as a promising target for managing parasitic weeds. Notably, the success of HIGS even before the establishment of a functional haustorium highlights the possibility of early intervention against parasitism.
