## Supplementary material for "The evolution of pectate lyase-like genes across land plants, and their roles in haustorium formation in parasitic plant, *Triphysaria versicolor* (Orobanchaceae)": 4915503._one_branch_BM_LRT.xls

### Sheet: 1.Branch Model
Branch model (BM)
Model	np	Ln L	Estimates of parameters			Model compared	LRT P-value	Omega for Foreground Branch
Two ratio Model 2	45	-9555.193750	ω:	ω0=0.17294	ω1=0.40894	Model 0 vs. Two ratio Model 2	0.0160113	ω1=0.40894
Model 0	44	-9558.094566	ω=	0.17782
