## Supplementary material for "The evolution of pectate lyase-like genes across land plants, and their roles in haustorium formation in parasitic plant, *Triphysaria versicolor* (Orobanchaceae)": 4915506_BM_LRT.xls

### Sheet: 1.Branch Model
Branch model (BM)
Model	np	Ln L	Estimates of parameters			Model compared	LRT P-value	Omega for Foreground Branch
Two ratio Model 2	17	-4217.361832	ω:	ω0=0.06571	ω1=0.25608	Model 0 vs. Two ratio Model 2	4.9449e-05	ω1=0.25608
Model 0	16	-4225.596398	ω=	0.07220
