## Supplementary material for "The evolution of pectate lyase-like genes across land plants, and their roles in haustorium formation in parasitic plant, *Triphysaria versicolor* (Orobanchaceae)": 4915509_one_branch_BM_LRT.xls

### Sheet: 1.Branch Model
Branch model (BM)
Model	np	Ln L	Estimates of parameters			Model compared	LRT P-value	Omega for Foreground Branch
Two ratio Model 2	43	-4831.819940	ω:	ω0=0.09335	ω1=1.03235	Model 0 vs. Two ratio Model 2	0.001025803	ω1=1.03235
Model 0	42	-4837.210142	ω=	0.09726
