## Supplementary material for "The evolution of pectate lyase-like genes across land plants, and their roles in haustorium formation in parasitic plant, *Triphysaria versicolor* (Orobanchaceae)": 4915512_BM_LRT.xls

### Sheet: 1.Branch Model
Branch model (BM)
Model	np	Ln L	Estimates of parameters			Model compared	LRT P-value	Omega for Foreground Branch
Two ratio Model 2	29	-9186.309274	ω:	ω0=0.09119	ω1=0.13490	Model 0 vs. Two ratio Model 2	0.049079499	ω1=0.13490
Model 0	28	-9188.245590	ω=	0.09515
