## Supplementary material for "The evolution of pectate lyase-like genes across land plants, and their roles in haustorium formation in parasitic plant, *Triphysaria versicolor* (Orobanchaceae)": 4915516_BM_LRT.xls

### Sheet: 1.Branch Model
Branch model (BM)
Model	np	Ln L	Estimates of parameters			Model compared	LRT P-value	Omega for Foreground Branch
Two ratio Model 2	19	-3712.273532	ω:	ω0=0.17930	ω1=0.37311	Model 0 vs. Two ratio Model 2	0.009203864	ω1=0.37311
Model 0	18	-3715.664949	ω=	0.20083
