## Supplementary material for "The evolution of pectate lyase-like genes across land plants, and their roles in haustorium formation in parasitic plant, *Triphysaria versicolor* (Orobanchaceae)": 4915517_BM-LRT.xls

### Sheet: 1.Branch Model
Branch model (BM)
Model	np	Ln L	Estimates of parameters			Model compared	LRT P-value	Omega for Foreground Branch
Two ratio Model 2	31	-9689.745798	ω:	ω0=0.10824	ω1=0.03142	Model 0 vs. Two ratio Model 2	0.000009419	ω1=0.03142
Model 0	30	-9699.558643	ω=	0.10137
