## Supplementary material for "The evolution of pectate lyase-like genes across land plants, and their roles in haustorium formation in parasitic plant, *Triphysaria versicolor* (Orobanchaceae)": 4915524_BM_LRT.xls

### Sheet: 1.Branch Model
Branch model (BM)
Model	np	Ln L	Estimates of parameters			Model compared	LRT P-value	Omega for Foreground Branch
Two ratio Model 2	21	-2814.676411	ω:	ω0=0.09085	ω1=0.03555	Model 0 vs. Two ratio Model 2	0.013927452	ω1=0.03555
Model 0	20	-2817.700069	ω=	0.08188
