## Supplementary material for "The evolution of pectate lyase-like genes across land plants, and their roles in haustorium formation in parasitic plant, *Triphysaria versicolor* (Orobanchaceae)": 4915526_BM_LRT.xls

### Sheet: 1.Branch Model
Branch model (BM)
Model	np	Ln L	Estimates of parameters			Model compared	LRT P-value	Omega for Foreground Branch
Two ratio Model 2	17	-4237.643727	ω:	ω0=0.07996	ω1=999.00000	Model 0 vs. Two ratio Model 2	0.002361058	ω1=999.00000
Model 0	16	-4242.266357	ω=	0.08924
