## Supplementary material for "The evolution of pectate lyase-like genes across land plants, and their roles in haustorium formation in parasitic plant, *Triphysaria versicolor* (Orobanchaceae)": 4915503._one_branch_BSM_LRT.xls

### Sheet: 2.Branch Site Model
Branch site model (BSM)
Model	np	Ln L	Estimates of parameters					Model compared	LRT P-value	Positive sites
Model A	47	-9327.322436	Site class	0	1	2a	2b	Model A vs.Model A null	0.000077621	26 D 0.942,32 V 0.641,45 Q 0.674,59 I 0.549,78 A 0.770,84 G 0.962*,88 T 0.952*,93 E 0.743,114 R 0.896,120 Y 0.591,126 T 0.542,134 F 0.980*,135 G 0.647,136 S 0.543,139 V 0.603,149 C 0.916,179 L 0.632,191 M 0.878,196 V 0.668,202 E 0.676,211 C 0.988*,213 H 0.551,215 Y 0.922,216 F 0.743,224 T 0.927,227 E 0.982*,237 P 0.554,246 Y 0.549,253 F 0.725,254 A 0.562,261 V 0.995**
			f	0.65430	0.20482	0.10730	0.03359
			ω0	0.10939	1.00000	0.10939	1.00000
			ω1	0.10939	1.00000	13.05136	13.05136
Model A null	46	-9335.130117	1							Not Allowed
