## Supplementary material for "The evolution of pectate lyase-like genes across land plants, and their roles in haustorium formation in parasitic plant, *Triphysaria versicolor* (Orobanchaceae)": 4915506_BSM_LRT.xls

### Sheet: 2.Branch Site Model
Branch site model (BSM)
Model	np	Ln L	Estimates of parameters					Model compared	LRT P-value	Positive sites
Model A	19	-4161.005144	Site class	0	1	2a	2b	Model A vs.Model A null	0.005760950	4 G 0.988*,7 A 0.515,8 A 0.988*,9 A 0.814,10 F 0.781,12 I 0.635,13 Y 0.900,15 Q 0.895,16 V 0.674,20 T 0.781,21 S 0.596,22 L 0.681,26 H 0.874,31 D 0.670,34 S 0.789,39 K 0.731,40 L 0.979*,42 K 0.987*,43 S 0.994**,60 D 0.617,63 S 0.976*,66 G 0.798,73 F 0.558,78 E 0.936,80 M 0.588,87 P 0.857,91 V 0.987*,93 N 0.935,97 V 0.962*,98 N 0.994**,112 P 0.525,115 T 0.992**,129 D 0.707,132 V 0.578,134 H 0.581,…
			f	0.64337	0.06026	0.27098	0.02538
			ω0	0.05286	1.00000	0.05286	1.00000
			ω1	0.05286	1.00000	2.96168	2.96168
Model A null	18	-4164.816942	1							Not Allowed
