## Supplementary material for "The evolution of pectate lyase-like genes across land plants, and their roles in haustorium formation in parasitic plant, *Triphysaria versicolor* (Orobanchaceae)": 4915509_one_branch_BSM_LRT.xls

### Sheet: 2.Branch Site Model
Branch site model (BSM)
Model	np	Ln L	Estimates of parameters					Model compared	LRT P-value	Positive sites
Model A	45	-4749.557388	Site class	0	1	2a	2b	Model A vs.Model A null	0.000040179	1 G 0.654,2 G 0.664,3 T 0.990**,4 N 0.724,5 V 0.647,6 W 0.661,7 V 0.764,8 D 0.655,9 H 0.653,10 V 0.999**,11 T 0.713,12 L 0.657,13 S 0.664,14 Q 0.664,15 C 0.656,16 S 0.656,17 D 0.643,18 G 0.654,19 L 0.657,20 I 0.904,21 D 0.643,22 A 0.652,23 I 0.915,24 M 0.642,25 G 0.650,26 S 0.656,27 T 0.651,28 A 0.649,29 I 0.647,30 T 0.650,31 I 0.647,32 S 0.660,33 N 0.644,34 C 1.000**,35 H 0.680,36 F 0.653,37 S 0…
			f	0.78731	0.11101	0.08911	0.01256
			ω0	0.06629	1.00000	0.06629	1.00000
			ω1	0.06629	1.00000	999.00000	999.00000
Model A null	44	-4757.988849	1							Not Allowed
