## Supplementary material for "The evolution of pectate lyase-like genes across land plants, and their roles in haustorium formation in parasitic plant, *Triphysaria versicolor* (Orobanchaceae)": 4915516_BSM_LRT.xls

### Sheet: 2.Branch Site Model
Branch site model (BSM)
Model	np	Ln L	Estimates of parameters					Model compared	LRT P-value	Positive sites
Model A	21	-3602.594960	Site class	0	1	2a	2b	Model A vs.Model A null	0.001919841	10 T 0.992**,11 Q 0.688,39 S 0.689,82 G 0.640,105 R 0.996**,111 V 0.515,116 T 0.586,120 M 0.578,128 N 0.977*,135 G 0.971*,139 T 0.960*,156 D 0.962*,162 E 0.650,172 M 0.984*,173 V 0.766,177 Y 0.837,180 P 0.534,184 G 0.987*,193 S 0.910,196 E 0.876,201 I 0.616,203 Q 0.980*,212 G 0.721,214 P 0.873,215 R 0.530,230 I 0.580
			f	0.62155	0.21752	0.11921	0.04172
			ω0	0.06704	1.00000	0.06704	1.00000
			ω1	0.06704	1.00000	4.77466	4.77466
Model A null	20	-3607.407280	1							Not Allowed
